# Stratifying depression by neuroticism: revisiting a diagnostic tradition using GWAS data

**DOI:** 10.1101/547828

**Authors:** Mark J. Adams, David M. Howard, Michelle Luciano, Toni-Kim Clarke, Gail Davies, W. David Hill, 23andMe Research Team, Major Depressive Disorder Working Group of the Psychiatric Genomics Consortium, Daniel Smith, Ian J. Deary, David J. Porteous, Andrew M. McIntosh

## Abstract

Major depressive disorder and neuroticism share a large genetic basis. We sought to determine whether this shared basis could be decomposed to identify genetic factors that are specific to depression. We analysed two sets of summary statistics from genome-wide association studies of depression (from the Psychiatric Genomics Consortium and 23andMe) and compared them to GWAS of neuroticism (from UK Biobank). First, we used a pairwise GWAS analysis to classify variants as associated with only depression, with only neuroticism, or with both. Second, we estimated partial genetic correlations to test whether the depression’s genetic link with other phenotypes was explained by shared overlap with neuroticism. We found evidence that most genetic variants associated with depression are likely to be shared with neuroticism. The overlapping common genetic variance of depression and neuroticism was negatively genetically correlated with cognitive function and positively genetically correlated with several psychiatric disorders. We found that the genetic contributions unique to depression, and not shared with neuroticism, were correlated with inflammation, cardiovascular disease, and sleep patterns. Our findings demonstrate that, while genetic risk factors for depression are largely shared with neuroticism, there are also non-neuroticism related features of depression that may be useful for further patient or phenotypic stratification.
