## Supplementary Table S1 for "Stratifying depression by neuroticism: revisiting a diagnostic tradition using GWAS data"

### Sheet: Table S1. Pairwise GWAS
Table S2. Pairwise GWAS association results showing chromosome, start and stop basepair of each segment, max Z-score assiation with each trait, log Bayes factors for each model, posterior probabilities of association (PPA), and MDD SNP hits within each region
Association	chr	start BP	stop BP	max_abs_Z(Neuroticism)	max_abs_Z(Depression)	logBF(Neuroticism only)	logBF(Depression only)	logBF(Both)	logBF(Separate)	pi(Neuroticism only)	pi(Depression only)	pi(Both)	pi(Separate)	PPA(Neuroticism only)	PPA(Depression only)	PPA(Both)	PPA(Separate)	Top Depression SNP	Depression alleles	Depression p-value	Top Neuroticism SNP	Neuroticism alleles	Neuroticism p-value
Depression only	1	175090094	177433216	3.843	5.54	-1.92295	6.31449	3.73165	4.39122	0.0538356	0.00968706	0.0688746	0.0116679	0.000784314	0.533441	0.286577	0.0938902	rs10913112	T/C	3.018e-08	rs2861557	G/A	5.09683e-05
Depression only	1	241582668	242070731	3.028	5.464	-3.2219	6.06724	2.7898	2.8431	0.0538356	0.00968706	0.0688746	0.0116679	0.000337598	0.657274	0.176294	0.0315006	rs4660091	T/C	4.644e-08	rs76260396	G/C	0.000419469
Depression only	4	174267226	176568716	3.422	4.137	-2.62871	0.0311019	-2.92774	-2.59816	0.0538356	0.00968706	0.0688746	0.0116679	0.00444366	0.0114289	0.00421564	0.000992957	rs75990749	C/G	2.221e-08	rs189113429	C/A	2.58464e-06
Depression only	9	1919632	3184864	3.404	5.493	-2.46941	6.07122	4.02583	3.60078	0.0538356	0.00968706	0.0688746	0.0116679	0.000487666	0.449152	0.41301	0.04574	rs7036618	A/C	3.925e-08	rs543363829	T/C	0.000204127
Depression only	12	119758725	121988899	3.887	5.226	-0.718143	5.2899	2.78997	4.57164	0.0538356	0.00968706	0.0688746	0.0116679	0.0051956	0.380205	0.22191	0.223297	rs77741769	T/C	2.533e-08	rs117808471	A/G	8.99498e-06
Depression only	13	43109248	44901189	3.177	5.471	-2.59498	5.56901	2.23437	2.97372	0.0538356	0.00968706	0.0688746	0.0116679	0.000940872	0.594601	0.150618	0.053445	rs4143229	A/C	2.505e-08	rs4245326	T/G	0.000417927
Depression only	13	53340133	54681048	3.407	8.7	-2.34936	27.9152	23.9552	25.5657	0.0538356	0.00968706	0.0688746	0.0116679	3.19209e-13	0.799707	0.108389	0.0919038	rs1343605	A/C	3.093e-18	rs9536593	A/C	0.00036358
Depression only	15	37460759	38528399	3.627	6.623	-1.61891	13.6132	11.3046	11.9936	0.0538356	0.00968706	0.0688746	0.0116679	6.92882e-07	0.514069	0.363295	0.12258	rs834629	T/C	2.971e-11	rs1498422	T/C	0.000286088
Depression only	18	36365883	37682827	3.611	5.348	-1.21971	4.76531	2.63684	3.54501	0.0538356	0.00968706	0.0688746	0.0116679	0.00471056	0.336865	0.285065	0.119753	chr18_36904688_I	D/I	3.803e-08	rs540503807	C/A	8.49572e-05
Separate	1	71689479	74323399	5.396	7.645	4.6956	20.1049	16.8984	24.8005	0.0538356	0.00968706	0.0688746	0.0116679	8.48007e-09	0.00751109	0.00216273	0.990326	rs1460942	A/T	1.908e-14	rs17591264	C/T	6.75772e-08
Separate	3	157313589	159477493	5.511	6.032	4.8122	10.4173	10.558	15.2295	0.0538356	0.00968706	0.0688746	0.0116679	0.000129929	0.00635488	0.0520087	0.94149	rs7636974	C/G	1.17e-09	rs4585149	C/T	3.56205e-08
Separate	6	97848219	100627492	6.101	5.522	9.51067	5.37881	7.99017	14.8895	0.0538356	0.00968706	0.0688746	0.0116679	0.0207196	5.98496e-05	0.00579468	0.973401	rs12202410	A/T	1.885e-08	rs9398586	G/A	8.34065e-10
Both	1	7252366	9358243	4.902	5.714	1.85198	6.60556	13.5671	8.31116	0.0538356	0.00968706	0.0688746	0.0116679	6.37919e-06	0.000133151	0.998962	0.000882825	rs301802	A/T	8.994e-09	rs59214896	G/A	8.47423e-07
Both	1	34800325	37544223	6.784	4.971	12.9027	2.82255	19.9926	15.6734	0.0538356	0.00968706	0.0688746	0.0116679	0.000649606	4.898e-09	0.997102	0.0022485	rs2102341	T/C	6.005e-07	rs4653218	C/T	1.16681e-11
Both	1	79666153	81352249	4.167	5.408	0.341113	6.37611	9.05114	6.70717	0.0538356	0.00968706	0.0688746	0.0116679	0.000125458	0.00943168	0.973206	0.0158185	chr1_80805232_I	I/D	1.434e-08	rs57370931	G/T	2.5439e-05
Both	1	181146814	182754545	5.714	5.416	6.33107	4.77823	12.9977	11.1046	0.0538356	0.00968706	0.0688746	0.0116679	0.000969053	3.69047e-05	0.974112	0.0248543	rs2332571	T/C	6.086e-08	rs169235	G/A	3.97283e-09
Both	2	21052728	23339877	5.459	5.101	5.19055	4.85635	13.3708	10.0251	0.0538356	0.00968706	0.0688746	0.0116679	0.000217612	2.80326e-05	0.993803	0.00593256	rs12052908	A/T	1.82e-07	rs7578651	C/T	4.23545e-08
Both	2	57429923	58296497	5.903	5.704	8.476	7.62923	17.1616	16.0994	0.0538356	0.00968706	0.0688746	0.0116679	0.00012477	9.62684e-06	0.94455	0.0553155	rs11682175	T/C	1.169e-08	rs2678897	A/G	3.56041e-09
Both	2	58299326	60290360	5.56	4.852	6.06583	2.21585	11.7538	8.26172	0.0538356	0.00968706	0.0688746	0.0116679	0.00262617	1.00558e-05	0.992151	0.00511572	rs848293	A/G	1.222e-06	rs78323352	T/C	1.31583e-08
Both	2	155392530	157558583	5.694	5.025	6.27507	3.54598	15.0435	9.62883	0.0538356	0.00968706	0.0688746	0.0116679	0.000121497	1.42712e-06	0.99912	0.000753368	rs4423558	T/G	3.316e-07	rs7567451	T/G	1.24051e-08
Both	2	214015305	215570362	5.72	4.769	8.50371	2.99837	13.2488	11.4949	0.0538356	0.00968706	0.0688746	0.0116679	0.00655855	4.79723e-06	0.965116	0.0282993	rs13012596	T/G	1.855e-06	rs4673866	G/A	1.06807e-08
Both	4	40205742	42211367	4.837	5.706	2.68731	7.74786	13.4413	10.4211	0.0538356	0.00968706	0.0688746	0.0116679	1.65515e-05	0.000469602	0.991302	0.00819412	rs34215985	C/G	3.132e-09	rs3923787	A/G	1.59625e-07
Both	5	91869073	93803817	5.521	4.383	7.81854	2.04734	11.8113	9.85725	0.0538356	0.00968706	0.0688746	0.0116679	0.0138856	7.7855e-06	0.962903	0.0231148	chr5_93209053_I	I/D	7.589e-06	rs7723944	A/G	3.36202e-08
Both	5	103322064	104845257	4.696	5.717	0.810636	7.55716	11.6306	8.33261	0.0538356	0.00968706	0.0688746	0.0116679	1.54933e-05	0.00237271	0.991296	0.00620611	chr5_103942055_D	I/D	1.006e-09	rs30266	A/G	1.48594e-06
Both	5	163773596	165634456	5.036	5.813	3.33809	8.24696	15.843	11.5136	0.0538356	0.00968706	0.0688746	0.0116679	2.89184e-06	7.05005e-05	0.997698	0.0022268	rs11135349	A/C	1.218e-09	rs10434704	C/T	3.36512e-07
Both	6	26887930	28014597	5.351	5.758	6.12651	7.71916	14.8299	13.8414	0.0538356	0.00968706	0.0688746	0.0116679	0.000122044	0.000107974	0.940479	0.0592864	rs2064219	A/G	3.653e-09	rs483143	C/G	5.60919e-08
Both	6	28018944	28477895	4.849	5.443	3.87339	7.09129	11.7962	10.959	0.0538356	0.00968706	0.0688746	0.0116679	0.0002635	0.00118418	0.930239	0.0682267	rs6905391	A/G	4.569e-08	rs35017208	T/C	1.09044e-06
Both	6	100631103	102635841	5.84	5.008	7.69135	3.90813	12.273	11.5976	0.0538356	0.00968706	0.0688746	0.0116679	0.00731302	2.99356e-05	0.913814	0.0787898	rs7771570	T/C	5.504e-07	rs240764	A/G	5.20955e-09
Both	7	1380226	2057934	6.026	4.425	9.13216	2.12582	13.0901	11.2342	0.0538356	0.00968706	0.0688746	0.0116679	0.0143375	2.33767e-06	0.960208	0.0254272	chr7_1959634_D	I/D	7.881e-06	rs868754	C/G	1.35706e-09
Both	7	2065914	2771504	5.855	4.397	8.09323	0.9489	12.5245	8.96226	0.0538356	0.00968706	0.0688746	0.0116679	0.00917134	1.3026e-06	0.986043	0.00473993	chr7_2109647_D	I/D	7.185e-06	rs2056477	C/G	1.3326e-09
Both	7	11299654	12632085	5.806	4.572	7.12478	2.14442	13.3754	9.22013	0.0538356	0.00968706	0.0688746	0.0116679	0.00150174	1.85685e-06	0.995832	0.00264556	rs10950398	A/G	2.547e-06	rs57506017	T/A	5.7491e-09
Both	9	10880887	12275924	7.414	5.12	18.368	4.67279	26.1249	23.0191	0.0538356	0.00968706	0.0688746	0.0116679	0.00033175	6.73265e-11	0.99214	0.00752838	rs10959913	T/G	1.327e-07	rs72700239	C/T	3.14775e-14
Both	9	22207037	24156484	6.091	4.473	8.56387	0.526355	13.4428	9.01545	0.0538356	0.00968706	0.0688746	0.0116679	0.00589739	3.42873e-07	0.992077	0.00200772	rs3793577	A/G	7.707e-06	rs10757410	C/T	5.00495e-10
Both	9	36744729	38641335	4.491	5.052	1.49403	4.62769	10.2493	6.07436	0.0538356	0.00968706	0.0688746	0.0116679	0.000122757	0.000507104	0.996337	0.00259526	rs77457816	A/G	8.127e-09	rs10973289	C/A	7.10232e-06
Both	9	94169155	96670213	5.472	3.937	6.16819	0.273859	9.64751	6.42791	0.0538356	0.00968706	0.0688746	0.0116679	0.0233569	1.15788e-05	0.96929	0.00656349	rs10821163	C/G	3.441e-05	rs7857183	G/A	2.68906e-08
Both	9	117923828	121321501	6.392	5.463	9.08712	4.43047	16.6118	13.5085	0.0538356	0.00968706	0.0688746	0.0116679	0.000418431	7.15138e-07	0.992034	0.00754607	rs4629949	T/C	4.028e-08	rs2149351	G/T	1.63644e-10
Both	10	104384029	106694980	5.188	5.521	3.5789	5.96228	13.4298	9.5022	0.0538356	0.00968706	0.0688746	0.0116679	4.10503e-05	8.00803e-05	0.996536	0.00332428	rs61867293	T/C	7.097e-10	rs11599236	C/T	2.12569e-07
Both	11	30141357	32276662	6.704	5.44	12.1814	6.70692	22.2698	18.8661	0.0538356	0.00968706	0.0688746	0.0116679	3.23024e-05	2.4367e-08	0.994367	0.00560078	rs1806153	T/G	7.771e-10	rs2071754	T/C	2.02302e-11
Both	11	55083434	58455331	6.032	4.518	8.61967	1.21015	15.0039	9.75059	0.0538356	0.00968706	0.0688746	0.0116679	0.00131653	1.4343e-07	0.997795	0.000884105	rs2509805	T/C	3.692e-06	rs10896636	G/C	4.52168e-10
Both	11	87432673	89207232	6.13	4.4	9.37303	1.22202	14.255	10.5594	0.0538356	0.00968706	0.0688746	0.0116679	0.00586682	3.04497e-07	0.98996	0.0041645	rs10830201	A/G	1.916e-06	rs496939	G/A	5.55265e-10
Both	11	112461836	114256749	7.871	4.662	21.5447	2.59214	27.3156	24.1218	0.0538356	0.00968706	0.0688746	0.0116679	0.00241382	2.55174e-12	0.990702	0.00688398	rs7130926	T/C	1.942e-06	rs7111031	A/C	1.06414e-15
Both	13	98940611	100572377	5.587	5.059	5.13394	2.28464	12.8816	7.24768	0.0538356	0.00968706	0.0688746	0.0116679	0.000337159	3.51173e-06	0.999023	0.000604982	chr13_99101059_I	I/D	2.8e-07	rs4772079	C/G	2.59537e-09
Both	14	41670102	43136625	4.565	5.985	2.57319	9.55932	13.087	12.1292	0.0538356	0.00968706	0.0688746	0.0116679	1.98554e-05	0.00386401	0.93529	0.0608023	rs1950829	A/G	2.161e-09	rs11157298	C/G	2.61216e-07
Both	16	5892348	6892619	5.408	5.01	4.25112	3.85464	12.2279	8.06349	0.0538356	0.00968706	0.0688746	0.0116679	0.000267573	3.23876e-05	0.997015	0.00262456	rs8063603	A/G	6.865e-09	rs8063603	A/G	1.84077e-08
Both	16	7530019	8337803	5.745	6.327	6.96863	10.0682	20.5713	17.0075	0.0538356	0.00968706	0.0688746	0.0116679	9.62391e-07	3.84244e-06	0.995219	0.00477658	rs7198928	T/C	2.055e-10	rs3785232	T/C	5.75043e-09
Both	16	12613477	13152061	4.883	5.282	2.9588	5.32288	10.4448	8.26741	0.0538356	0.00968706	0.0688746	0.0116679	0.000429475	0.0008218	0.979586	0.0188088	rs7200826	T/C	2.916e-08	rs4781349	C/T	7.44903e-07
Both	17	78841693	80022361	6.588	3.455	12.2387	-2.0586	15.1986	9.55425	0.0538356	0.00968706	0.0688746	0.0116679	0.0389102	4.32451e-09	0.960511	0.000575619	rs7502590	A/G	0.0003921	rs7502590	G/A	2.60615e-11
Both	18	35075963	36364691	8.277	3.952	24.2754	-0.0515231	28.085	24.1773	0.0538356	0.00968706	0.0688746	0.0116679	0.0169673	8.31203e-14	0.979699	0.00333392	rs62083318	T/C	2.33e-05	rs11082011	T/C	1.25026e-16
Both	18	51554436	55211222	6.442	5.266	10.0168	4.8056	16.3388	14.8204	0.0538356	0.00968706	0.0688746	0.0116679	0.001352	1.32712e-06	0.96291	0.0357356	rs12958048	A/G	2.036e-09	rs56403421	C/A	4.37522e-11
Both	22	40551850	42688724	6.528	5.729	12.3426	8.07184	24.6163	20.3425	0.0538356	0.00968706	0.0688746	0.0116679	3.64408e-06	9.16124e-09	0.997642	0.00235409	rs5758265	A/G	4.415e-09	rs11090045	A/G	8.03526e-13
Neuroticism only	2	147285785	150209892	7.004	4.244	14.1414	-0.47007	11.9799	13.6712	0.0538356	0.00968706	0.0688746	0.0116679	0.779575	6.32828e-08	0.114838	0.105577	rs13418620	T/C	1.014e-05	rs2042555	A/G	2.48886e-12
Neuroticism only	2	185280417	189881888	5.689	3.396	5.44952	-2.17484	4.71564	3.27247	0.0538356	0.00968706	0.0688746	0.0116679	0.585773	5.14796e-05	0.35975	0.0143938	rs148691916	T/C	0.0001744	rs10497655	C/T	1.27997e-08
Neuroticism only	3	16284694	17889839	6.92	2.544	14.2251	-2.82451	11.0107	11.3999	0.0538356	0.00968706	0.0688746	0.0116679	0.939616	6.66065e-09	0.0482989	0.0120755	rs117430659	T/C	0.0006775	rs6773869	G/A	1.09396e-12
Neuroticism only	3	35286114	36486390	6.899	2.702	13.9843	-2.31854	11.0339	11.6651	0.0538356	0.00968706	0.0688746	0.0116679	0.918898	1.37451e-08	0.0615027	0.0195871	rs2085224	A/G	4.346e-05	rs1542212	G/T	5.24807e-12
Neuroticism only	3	40226685	41063760	3.576	3.248	-1.57565	-0.390024	-3.03034	-1.9666	0.0538356	0.00968706	0.0688746	0.0116679	0.0126761	0.00746484	0.0037863	0.00185832	rs147035326	A/G	0.0001047	rs189298483	A/G	2.00863e-08
Neuroticism only	3	106985680	109512762	5.564	4.135	5.01763	0.0492334	3.39259	5.06675	0.0538356	0.00968706	0.0688746	0.0116679	0.630494	0.000788959	0.158827	0.143528	rs56243409	T/C	1.21e-05	rs1282545	C/T	5.50681e-10
Neuroticism only	3	135459917	137363721	7.185	3.171	17.0708	-2.25011	14.2878	14.82	0.0538356	0.00968706	0.0688746	0.0116679	0.907475	6.6375e-10	0.0718103	0.0207144	rs79992946	A/G	1.101e-05	rs6791611	C/G	5.62341e-13
Neuroticism only	4	182066869	183368597	6.806	3.162	12.7431	-2.26572	10.8078	10.4764	0.0538356	0.00968706	0.0688746	0.0116679	0.828354	4.51931e-08	0.152999	0.0186079	rs143200386	A/C	7.883e-05	rs7696796	A/G	1.00231e-11
Neuroticism only	5	107265792	108633347	6.248	3.256	10.0068	-1.65195	7.33248	8.35444	0.0538356	0.00968706	0.0688746	0.0116679	0.8846	1.37569e-06	0.0780324	0.0367319	chr5_108339015_I	I/D	0.0004526	rs13163891	A/C	3.62493e-10
Neuroticism only	6	29364147	29696849	2.636	2.81	-1.84147	-1.84019	-3.61936	-3.70314	0.0538356	0.00968706	0.0688746	0.0116679	0.00983419	0.0017718	0.00212618	0.000331244	rs137966363	T/C	2.615e-07	rs17508548	G/T	2.7919e-10
Neuroticism only	6	125427388	127532381	5.387	3.122	4.54257	-2.48556	3.31785	2.05316	0.0538356	0.00968706	0.0688746	0.0116679	0.639662	0.000102045	0.240465	0.011501	rs6926141	T/G	5.005e-05	rs11759026	G/A	3.1067e-08
Neuroticism only	7	73349788	76432653	5.436	3.257	5.82503	-1.50772	5.35575	4.31384	0.0538356	0.00968706	0.0688746	0.0116679	0.52769	6.20764e-05	0.422241	0.0252347	chr7_74080861_D	D/I	3.322e-05	rs60668206	T/C	4.85512e-08
Neuroticism only	7	85574619	87812968	5.745	3.311	5.53233	-1.29675	2.30203	4.23546	0.0538356	0.00968706	0.0688746	0.0116679	0.852553	0.000165963	0.0431332	0.0505151	rs117612392	T/C	0.000198	rs802425	T/C	5.24083e-09
Neuroticism only	7	113723265	116777631	5.775	3.915	6.29602	-1.10331	3.27224	5.1926	0.0538356	0.00968706	0.0688746	0.0116679	0.859463	9.45931e-05	0.0534569	0.0617933	rs1949990	T/C	6.412e-05	rs2690837	C/G	7.56833e-09
Neuroticism only	7	116780499	118347634	5.992	4.109	8.55001	0.95644	8.22819	9.50613	0.0538356	0.00968706	0.0688746	0.0116679	0.400911	3.63348e-05	0.371766	0.226052	rs10233018	A/G	2.494e-05	rs13239186	T/C	3.07114e-10
Neuroticism only	8	4480667	5145903	4.773	3.227	1.70326	-1.92746	0.0280668	-0.22538	0.0538356	0.00968706	0.0688746	0.0116679	0.239757	0.00114312	0.0574424	0.00755258	rs146406701	T/C	0.0006832	rs2407746	G/C	8.17147e-10
Neuroticism only	8	8092025	9154537	10.384	3.715	44.1348	-1.86814	41.4467	42.2662	0.0538356	0.00968706	0.0688746	0.0116679	0.89249	1.68614e-21	0.0776551	0.029855	rs56218435	A/T	5.19e-05	rs2921036	C/T	8.03526e-26
Neuroticism only	8	9154694	9640400	7.54	3.368	18.4423	-1.58771	15.7323	16.8538	0.0538356	0.00968706	0.0688746	0.0116679	0.885433	3.18693e-10	0.075372	0.0391947	chr8_9310425_D	I/D	0.0005967	rs2054349	C/A	1.57036e-15
Neuroticism only	8	9641034	10462806	9.359	3.912	34.0758	-0.649402	31.4948	33.4262	0.0538356	0.00968706	0.0688746	0.0116679	0.826422	1.23415e-16	0.0800319	0.0935461	rs4240658	C/G	2.963e-05	rs6982308	G/C	6.45654e-21
Neuroticism only	8	10463944	11278541	9.975	3.206	40.2428	-2.30822	36.9849	37.9341	0.0538356	0.00968706	0.0688746	0.0116679	0.933921	5.56873e-20	0.045962	0.020117	rs75220994	T/C	0.0001468	rs7005884	G/A	1.91867e-23
Neuroticism only	8	11280885	13490995	9.848	3.751	37.8176	-2.0665	34.5292	35.751	0.0538356	0.00968706	0.0688746	0.0116679	0.930083	7.98328e-19	0.0443963	0.0255211	rs41421244	A/G	0.000176	rs10097870	A/G	2.17771e-24
Neuroticism only	8	13947515	15984662	5.496	4.23	4.21882	-0.248785	2.38519	3.96995	0.0538356	0.00968706	0.0688746	0.0116679	0.621312	0.00128285	0.127047	0.10499	rs73211808	T/C	7.695e-06	rs7814925	G/C	1.22011e-08
Neuroticism only	9	3192508	4493526	6.362	2.993	9.02047	-2.28299	8.75304	6.7324	0.0538356	0.00968706	0.0688746	0.0116679	0.499236	1.10763e-06	0.488825	0.0109782	rs10973243	T/C	0.0002349	rs2380937	C/T	1.57036e-10
Neuroticism only	10	116421842	119522964	5.419	3.829	3.62878	-1.48972	3.23626	2.13761	0.0538356	0.00968706	0.0688746	0.0116679	0.428086	0.000461018	0.369874	0.0208857	chr10_116503625_I	I/D	1.568e-05	rs860626	G/T	1.04328e-08
Neuroticism only	11	12565175	13370535	7.279	2.825	17.6038	-2.16602	14.3583	15.4373	0.0538356	0.00968706	0.0688746	0.0116679	0.930523	4.34432e-10	0.046369	0.0231077	rs147323685	A/G	0.0003763	rs34862781	A/G	2.40436e-13
Neuroticism only	11	47008379	49864197	6.761	3.957	12.4773	0.250057	12.0895	12.7269	0.0538356	0.00968706	0.0688746	0.0116679	0.465916	4.1039e-07	0.404451	0.129604	rs112181005	A/G	1.679e-05	rs7107356	G/A	1.52055e-12
Neuroticism only	12	109031161	110335885	6.627	4.014	13.0534	0.0813955	11.6475	13.1345	0.0538356	0.00968706	0.0688746	0.0116679	0.645696	2.70073e-07	0.202515	0.151767	rs10850835	A/T	3.568e-05	rs6606710	C/T	2.68534e-11
Neuroticism only	14	67992967	71129793	5.626	3.58	5.98157	-1.96431	4.45767	4.0166	0.0538356	0.00968706	0.0688746	0.0116679	0.741124	4.72237e-05	0.206565	0.0225133	rs60145217	C/G	0.0001808	rs1275411	C/T	1.84247e-08
Neuroticism only	14	71132759	72883874	5.911	3.363	7.26645	-1.42765	4.92847	5.83848	0.0538356	0.00968706	0.0688746	0.0116679	0.842748	2.54109e-05	0.104068	0.0437988	rs2332700	C/G	9.302e-06	rs4140799	A/G	3.39313e-09
Neuroticism only	15	44198049	46618096	5.321	2.979	5.9755	-1.75261	4.31002	4.22188	0.0538356	0.00968706	0.0688746	0.0116679	0.757623	6.00206e-05	0.183288	0.0284306	rs151303101	C/G	0.0009128	rs12441402	C/G	1.41254e-08
Neuroticism only	15	86655875	88368084	5.832	3.376	5.90954	-1.60766	5.00761	4.3004	0.0538356	0.00968706	0.0688746	0.0116679	0.622766	6.09215e-05	0.323304	0.0270029	rs16976564	T/C	0.0002054	rs4362360	C/T	5.48277e-09
Neuroticism only	16	29042014	31377390	6.326	3.804	12.1374	-0.0757753	9.10073	12.0615	0.0538356	0.00968706	0.0688746	0.0116679	0.792149	7.07663e-07	0.0486408	0.159142	rs148448030	A/G	4.158e-05	rs1870293	C/T	2.52348e-10
Neuroticism only	16	86817240	87645778	5.26	3.513	4.7394	-1.43675	4.45382	3.29826	0.0538356	0.00968706	0.0688746	0.0116679	0.464636	0.000173767	0.446765	0.0238317	rs77198753	T/G	0.0002269	rs1050846	A/G	1.33168e-08
Neuroticism only	17	1931702	3695981	5.685	3.363	6.26317	-2.1271	4.79426	4.13461	0.0538356	0.00968706	0.0688746	0.0116679	0.740411	3.02517e-05	0.218034	0.0190974	rs59972802	T/C	1.806e-05	rs1109451	A/G	1.30768e-08
Neuroticism only	17	43057585	45873184	10.109	3.479	42.9275	-1.77531	40.2726	41.1517	0.0538356	0.00968706	0.0688746	0.0116679	0.887583	6.15407e-21	0.0798399	0.0325768	rs117521606	T/C	0.0001926	rs77804065	T/C	3.90841e-25
Neuroticism only	17	63150691	64797135	5.525	3.463	5.46288	-2.01517	2.37766	3.44742	0.0538356	0.00968706	0.0688746	0.0116679	0.865869	8.80847e-05	0.0506468	0.0250078	rs7225626	C/G	0.0002071	rs2244497	T/C	3.29989e-08
Neuroticism only	18	25928664	26872113	4.868	2.592	2.97936	-2.00548	1.40375	0.970819	0.0538356	0.00968706	0.0688746	0.0116679	0.475497	0.000585302	0.125852	0.0138284	rs118031630	A/G	0.0003299	rs77484855	G/T	2.86616e-08
Neuroticism only	19	32747732	34254494	5.549	4.314	6.00705	0.644267	3.10035	6.65129	0.0538356	0.00968706	0.0688746	0.0116679	0.65674	0.00055397	0.0459218	0.271085	rs147745092	T/C	4.47e-07	rs8100891	G/C	1.28351e-08
Neuroticism only	19	46105198	47143368	4.509	3.497	0.0396977	-1.96913	-1.04164	-1.93314	0.0538356	0.00968706	0.0688746	0.0116679	0.0596359	0.00143948	0.025875	0.00179737	rs4803848	T/C	0.0004706	rs534666677	T/C	3.32506e-08
Neuroticism only	20	32819871	34959903	5.611	3.892	7.24534	0.524592	4.7154	7.76989	0.0538356	0.00968706	0.0688746	0.0116679	0.675818	0.000146611	0.068878	0.247491	rs2425002	T/C	4.311e-05	rs4911448	T/C	1.77828e-08
