## Supplementary Table S2 for "Stratifying depression by neuroticism: revisiting a diagnostic tradition using GWAS data"

### Sheet: Table S2. Depression-only MAGMA
Table S3. Pairwise GWAS Depression-only MAGMA results
Gene	Chr	Start	Stop	NSNPs	P
HTR1D	1	23506993	23531222	116	3.9044e-07
ADAR	1	154544538	154610475	172	7.6972e-07
YOD1	1	207207194	207236325	70	2.5502e-07
FH	1	241650903	241693061	114	2.3712e-08
KCNG3	2	42659157	42731237	241	3.8871e-07
SF3B1	2	198244508	198309815	131	6.672e-08
COQ10B	2	198308147	198350032	78	1.7247e-06
HSPD1	2	198341305	198391461	90	2.8988e-07
HSPE1	2	198354718	198378181	41	1.9616e-06
HSPE1-MOB4	2	198355137	198425450	139	8.571e-08
MOB4	2	198370295	198428423	117	3.2361e-08
RFTN2	2	198422948	198550769	287	1.5645e-08
BOLL	2	198581603	198661486	156	1.2721e-06
PLCL1	2	198659426	199447305	2231	6.6815e-07
SGOL1	3	20192085	20237784	200	2.5267e-06
CACNA2D1	7	81565760	82083114	2131	4.088e-07
PXDNL	8	52222138	52732005	2294	4.8021e-11
PCMTD1	8	52720140	52821735	450	5.9632e-07
DENND1A	9	126131933	126702431	1927	2.0416e-11
FEN1	11	61550109	61574716	46	3.976e-07
FADS2	11	61550452	61644826	269	1.1774e-08
FADS1	11	61557099	61606790	112	7.4892e-08
SPPL3	12	121190313	121352174	624	5.4076e-09
ENOX1	13	43777654	44371044	1964	4.6704e-07
OLFM4	13	53592894	53636192	178	3.414e-13
RTN1	14	60052694	60347684	842	1.6539e-10
SYT4	18	40837843	40867615	82	2.8459e-07
GRIK5	19	42492473	42583650	119	6.9515e-07
ZNF574	19	42562629	42595701	43	2.7508e-06
POU2F2	19	42580263	42710737	220	1.3446e-06
