## Supplementary Table S3 for "Stratifying depression by neuroticism: revisiting a diagnostic tradition using GWAS data"

### Sheet: Table S3. Neuro.-only MAGMA
Table S4. Pairwise GWAS Neuroticism-only MAGMA results
Gene	Chr	Start	Stop	NSNPs	P
HP1BP3	1	21059154	21123816	203	8.0287e-08
EIF4G3	1	21122963	21513377	1224	9.6646e-10
ERI3	1	44676742	44830932	509	6.1316e-08
C1orf123	1	53669771	53696289	85	2.3007e-06
MAGOH	1	53682564	53714282	93	7.1146e-07
TTF2	1	117592925	117660075	303	2.5825e-06
METTL13	1	171740788	171793163	260	4.1457e-07
DNM3	1	171800621	172397606	2445	1.9203e-06
RABGAP1L	1	174118548	174974445	2989	1.8885e-09
GPR52	1	174407212	174428683	75	6.4338e-09
ENAH	1	225664537	225850844	689	6.8213e-09
NRXN1	2	50135643	51269674	6074	2.3734e-07
UGP2	2	64058074	64128696	252	1.3952e-06
ACVR2A	2	148592086	148698393	355	8.3449e-09
ORC4	2	148677968	148789147	427	9.2804e-07
MBD5	2	148768580	149285805	2065	4.4047e-09
SATB2	2	200124223	200345989	543	6.0781e-07
ICA1L	2	203630690	203746708	391	1.8134e-06
WDR12	2	203729505	203889521	490	3.3006e-07
CARF	2	203766937	203861786	283	1.2407e-06
NBEAL1	2	203869602	204101101	622	2.1844e-06
NRP2	2	206536714	206672857	608	5.3776e-08
PLCL2	3	16834159	17142086	1401	6.566e-13
ARPP21	3	35670437	35845988	704	1.9555e-14
GNAI2	3	50253724	50306787	140	4.2446e-07
CACNA2D3	3	54146574	55118584	5151	1.4081e-06
FAM19A1	3	68043359	68604776	3264	5.0377e-07
ROBO2	3	75945846	77709115	8593	1.695e-06
CADM2	3	84998132	86133579	5448	2.923e-10
BBX	3	107231783	107540171	1110	5.9431e-07
PPP2R3A	3	135674515	135876733	676	2.3912e-09
MSL2	3	135857764	135926083	205	3.5737e-08
PCCB	3	135959148	136066738	379	1.6939e-12
STAG1	3	136045077	136481220	1314	2.8239e-16
IL20RB	3	136655072	136739927	269	1.4475e-13
CC2D2A	4	15461489	15613180	545	1.6583e-06
PRSS12	4	119191193	119284158	356	2.1553e-06
IPO11	5	61689799	61934409	775	9.746e-07
CKS1B	5	61798070	61818309	55	9.0815e-07
LRRC70	5	61864562	61887275	57	2.1954e-06
HTR1A	5	63246183	63268334	77	2.3893e-06
RNF180	5	63451671	63678696	713	7.7619e-08
FBXL17	5	107184736	107727799	2473	2.4556e-12
PPP2R2B	5	145957936	146474347	2122	2.3694e-06
SPINK7	5	147681982	147705485	115	3.6682e-07
SPINK9	5	147690766	147729412	174	4.8191e-07
FBXO38	5	147753498	147832399	279	8.6112e-09
GABBR1	6	29513406	29611753	705	1.5631e-11
OR2H2	6	29545683	29566745	133	1.5844e-12
ZBTB22	6	33272183	33295719	80	1.6504e-07
DAXX	6	33276335	33307046	109	6.2427e-08
CUL9	6	43139913	43202325	237	1.5625e-06
CENPW	6	126651320	126680021	70	2.2658e-09
PDGFA	7	526895	569933	313	2.2835e-07
POU6F2	7	39007598	39542694	2440	3.6744e-07
GTF2IRD1	7	73858120	74026931	709	1.7064e-12
GRM3	7	86263230	86504200	929	1.9034e-06
BAIAP2L1	7	97910963	98040380	539	1.118e-06
FOXP2	7	113716382	114343827	2265	1.592e-11
CTTNBP2	7	117340705	117524193	715	2.5642e-07
INSIG1	7	155079486	155111945	229	3.4002e-07
SGK223	8	8165258	8254008	523	5.7489e-22
CLDN23	8	8549448	8571616	181	7.3647e-13
MFHAS1	8	8630864	8761155	946	9.2985e-35
ERI1	8	8849657	8984256	986	1.9291e-24
PPP1R3B	8	8983765	9019084	210	1.2905e-13
TNKS	8	9403424	9649856	1453	2.7552e-09
MSRA	8	9901778	10296401	2909	1.1063e-46
PRSS55	8	10373056	10421676	415	3.1481e-08
RP1L1	8	10453859	10579697	920	3.3737e-30
C8orf74	8	10520147	10568103	322	3.1169e-12
SOX7	8	10571278	10707357	1024	9.7001e-24
SOX7	8	10572909	10707357	1007	6.9079e-19
PINX1	8	10612473	10707394	743	1.4126e-18
XKR6	8	10743555	11068875	2071	8.2896e-44
MTMR9	8	11131925	11195646	355	2.8849e-20
SLC35G5	8	11178397	11199717	122	5.1525e-13
C8orf12	8	11215911	11306167	781	1.4707e-29
FAM167A	8	11268972	11342224	695	1.1223e-26
BLK	8	11341510	11432113	775	1.6076e-28
GATA4	8	11524468	11627511	699	5.75e-21
C8orf49	8	11608896	11630309	210	1.3966e-14
NEIL2	8	11617148	11654855	362	2.0768e-15
FDFT1	8	11643082	11706818	666	5.1948e-20
CTSB	8	11690033	11736957	391	2.4277e-14
DEFB136	8	11821446	11842108	156	4.7564e-14
DEFB135	8	11829830	11852099	166	2.473e-14
DEFB134	8	11840692	11863821	155	4.0189e-12
SGCZ	8	13937373	15105848	10219	1.6705e-08
TERF1	8	73911099	73970357	227	5.9451e-07
TRPS1	8	116410724	116831899	1374	5.4334e-07
GLIS3	9	3814127	4358392	3821	1.2513e-07
PTAR1	9	72314438	72384875	257	2.3413e-06
RASEF	9	85584500	85688092	356	9.0862e-08
NTRK2	9	87273466	87648505	1711	2.822e-08
NR4A3	9	102574137	102639173	146	3.125e-11
STX17	9	102658915	102742618	264	8.8419e-07
BRD3	9	136885427	136943657	408	2.6933e-06
EMX2	10	119291955	119319056	134	4.1154e-10
ARNTL	11	13288199	13418813	572	1.0624e-13
ARHGAP1	11	46688630	46732165	156	3.9806e-07
CKAP5	11	46754598	46877847	356	6.1838e-08
LRP4	11	46868419	46950193	261	9.4482e-08
C11orf49	11	46948240	47195936	714	1.1072e-09
ARFGAP2	11	47175848	47208676	123	4.8656e-10
PACSIN3	11	47189076	47217994	92	7.8311e-10
DDB2	11	47226493	47270767	164	6.4533e-07
NR1H3	11	47259851	47300396	168	2.5561e-06
MADD	11	47280712	47361582	319	1.557e-06
MYBPC3	11	47342957	47384253	183	2.1136e-10
SPI1	11	47366411	47410127	212	1.1326e-11
SLC39A13	11	47418683	47448047	147	7.2069e-12
PSMC3	11	47430320	47457993	133	1.5763e-09
RAPSN	11	47449308	47480730	138	1.1778e-06
CELF1	11	47477496	47597121	427	7.8668e-07
NDUFS3	11	47576888	47616114	130	3.6256e-07
KBTBD4	11	47583749	47610567	91	1.2717e-07
KBTBD4	11	47589277	47609823	65	1.1875e-08
FAM180B	11	47598198	47620746	74	1.6302e-09
C1QTNF4	11	47601216	47626211	94	2.7133e-09
MTCH2	11	47628867	47674175	178	1.0083e-06
AGBL2	11	47671143	47746941	286	9.4324e-11
FNBP4	11	47728072	47798995	329	2.6221e-10
NUP160	11	47789639	47880107	395	3.9258e-10
MRPL48	11	73488361	73586178	488	1.4435e-06
IGSF9B	11	133768459	133836880	363	1.5824e-07
GRIN2B	12	13683165	14143053	2525	1.5277e-07
SYT1	12	79247773	79855788	2430	1.1229e-08
MYO1H	12	109775708	109903328	781	4.1802e-13
KCTD10	12	109876461	109925349	276	1.0925e-10
UBE3B	12	109905207	109984507	373	1.3906e-10
MMAB	12	109981542	110021679	224	6.5472e-10
MVK	12	110001060	110045067	222	6.867e-10
B3GALTL	13	31764073	31916413	627	8.5588e-09
ANKRD10	13	111520887	111577416	270	1.9176e-07
SLC22A17	14	23805515	23832121	117	8.0038e-07
EFS	14	23815611	23844961	123	2.1408e-07
IL25	14	23832018	23855612	111	7.487e-07
CMTM5	14	23836017	23858981	122	2.7547e-06
DCAF5	14	69507598	69629867	362	4.4972e-08
EXD2	14	69648228	69719075	245	9.2296e-11
AGBL1	15	86675227	87582283	5843	3.5549e-07
LINC00923	15	98275448	98427780	987	2.6956e-06
SNX29	16	12060594	12678146	4649	1.2469e-06
ZNF629	16	30779778	30808523	52	2.2465e-06
BCL7C	16	30834947	30916281	200	2.8386e-08
CTF1	16	30897928	30924881	71	3.7342e-09
FBXL19	16	30924376	30970104	111	8.2834e-13
ORAI3	16	30950387	30977782	55	5.5001e-12
SETD1A	16	30958615	31006437	133	1.4031e-13
HSD3B7	16	30986519	31010473	67	2.4941e-13
STX1B	16	30990577	31031949	114	1.0792e-12
STX4	16	31034210	31064296	77	9.1617e-12
ZNF668	16	31062164	31095641	108	3.2288e-12
ZNF668	16	31062813	31083451	63	4.3668e-11
ZNF646	16	31075743	31105517	106	5.6384e-12
PRSS53	16	31084746	31110949	90	1.5658e-11
VKORC1	16	31092163	31117301	70	3.8316e-10
BCKDK	16	31107428	31134110	72	4.9909e-08
KAT8	16	31117075	31152714	119	1.2885e-07
PRSS8	16	31132756	31157083	83	8.5078e-07
PRSS36	16	31140246	31171415	98	8.6652e-07
FBXO31	16	87350593	87435748	488	4.5702e-10
MAP1LC3B	16	87407601	87448385	212	1.2196e-11
ZCCHC14	16	87429852	87535651	637	6.0361e-07
METTL16	17	2298856	2425185	540	5.9179e-07
CLUH	17	2582680	2625957	174	3.0883e-12
PSMD3	17	38127050	38164213	191	6.881e-07
CSF3	17	38161614	38184066	131	2.1865e-07
MED24	17	38165350	38227468	295	1.9759e-08
THRA	17	38204543	38260120	202	8.4395e-09
ARHGAP27	17	43461275	43521787	270	3.4828e-16
PLEKHM1	17	43503266	43578115	233	3.0546e-18
CRHR1	17	43689267	43923194	1405	2.2686e-26
SPPL2C	17	43912256	43934438	190	1.936e-20
MAPT	17	43961748	44115700	1020	4.1493e-18
STH	17	44066616	44087060	142	3.9579e-19
KANSL1	17	44097282	44312733	1055	6.9318e-21
ARL17B	17	44342150	44449130	69	3.2764e-22
LRRC37A	17	44360099	44425160	24	2.979e-19
NSF	17	44658035	44844830	172	1.43e-21
WNT3	17	44829872	44920520	321	2.3008e-23
PRKCA	17	64288754	64816861	3054	4.3525e-08
CDH2	18	25520930	25767410	919	2.8059e-09
CDH7	18	63407488	63558638	778	4.122e-08
CTDP1	18	77429801	77524510	592	1.7988e-06
CDC34	19	521714	552097	247	1.1184e-06
GZMM	19	534034	559919	214	1.9891e-06
ZNF507	19	32826500	32888573	233	1.1796e-06
DPY19L3	19	32886449	32986801	402	2.924e-10
NOVA2	19	46426992	46486804	250	2.7662e-06
UBOX5	20	3078219	3150842	350	7.4723e-08
FASTKD5	20	3117165	3150543	153	1.3445e-06
DTD1	20	18558537	18754561	1216	8.1161e-07
MAP1LC3A	20	33124658	33158149	104	6.2733e-08
PIGU	20	33138346	33274910	404	1.2427e-07
NCOA6	20	33274722	33423452	449	7.6339e-08
CD40	20	44736911	44768502	160	1.7807e-07
PRDM15	21	43208385	43309591	726	4.9737e-07
ASCC2	22	30174597	30244271	282	1.4539e-06
MTMR3	22	30269144	30436855	646	2.5927e-07
HORMAD2	22	30466163	30583064	357	1.3554e-06
TBC1D22A	22	47148518	47581336	2715	6.8468e-07
