## Supplementary Table S4 for "Stratifying depression by neuroticism: revisiting a diagnostic tradition using GWAS data"

### Sheet: Table S4. Both MAGMA
Table S5. Pairwise GWAS Depression and Neuroticism shared MAGMA results
Gene	Chr	Start	Stop	NSNPs	P
RERE	1	8402457	8887702	1052	1.4006e-10
ADAR	1	154544538	154610475	172	7.6972e-07
CACNA1E	1	181372238	181787219	1489	2.1861e-13
YOD1	1	207207194	207236325	70	2.5502e-07
KCNG3	2	42659157	42731237	241	3.8871e-07
VRK2	2	58124786	58397055	773	7.839e-08
KDM3A	2	86657770	86729839	217	4.9646e-07
VWC2L	2	215265789	215453683	690	1.6289e-06
SGOL1	3	20192085	20237784	200	2.5267e-06
TOPAZ1	3	44273378	44383590	321	1.4186e-06
TCAIM	3	44369611	44460943	253	1.6145e-06
FHIT	3	59725036	61247133	8265	7.2432e-08
SLC30A9	4	41982489	42102474	529	1.8124e-09
BEND4	4	42102955	42164895	247	1.3597e-08
CDH9	5	26870709	27131257	845	1.8608e-06
TMEM161B	5	87475450	87575293	234	1.2823e-13
MEF2C	5	88003975	88209922	503	1.9858e-09
POU5F2	5	93060508	93087343	54	2.8999e-07
PCDHA1	5	140155876	140401929	677	1.1055e-07
PCDHA2	5	140164444	140401929	654	6.3114e-07
PCDHA3	5	140170783	140401929	628	1.248e-07
PCDHA4	5	140176659	140401929	614	6.3324e-07
PCDHA5	5	140191222	140401929	565	5.3671e-07
PCDHA6	5	140197563	140401929	550	1.8128e-06
PCDHA7	5	140203969	140401929	536	1.135e-06
TENM2	5	166701804	167701162	3319	5.6523e-07
BTN3A2	6	26355387	26388546	255	2.7911e-09
BTN2A2	6	26373324	26405102	212	2.8617e-07
BTN2A1	6	26448150	26486849	164	1.2983e-10
BTN1A1	6	26491449	26520650	106	1.1147e-09
HMGN4	6	26528633	26556482	94	5.262e-07
ABT1	6	26587180	26610278	85	2.5425e-06
ZNF184	6	27408522	27450897	179	1.8066e-07
HIST1H2BL	6	27765257	27785709	76	1.8876e-08
HIST1H2AI	6	27765899	27786429	78	1.8665e-08
HIST1H3H	6	27767842	27788314	75	3.1945e-08
HIST1H2AJ	6	27772112	27792607	74	3.1223e-08
HIST1H2BM	6	27772822	27793267	77	8.7439e-09
HIST1H4J	6	27781884	27802257	76	2.0839e-09
HIST1H4K	6	27788952	27809305	67	4.3907e-09
HIST1H2AK	6	27795658	27816117	66	3.952e-10
HIST1H2BN	6	27796323	27833487	108	2.5779e-10
HIST1H2AL	6	27823034	27843606	79	3.1122e-09
HIST1H1B	6	27824570	27845359	85	3.7784e-09
HIST1H3I	6	27829623	27850099	90	3.4619e-09
HIST1H4L	6	27830926	27851289	90	3.4066e-09
HIST1H3J	6	27848093	27870884	81	2.6276e-06
HIST1H2AM	6	27850477	27870963	74	2.1172e-06
ZNF165	6	28038753	28067341	122	6.1786e-07
ZSCAN16	6	28082338	28107860	91	2.0745e-06
ZSCAN9	6	28182664	28211260	114	1.8753e-07
ZKSCAN4	6	28202401	28237011	114	1.3121e-08
NKAPL	6	28217098	28238736	71	5.5703e-08
PGBD1	6	28239314	28280326	159	9.7347e-08
HLA-B	6	31311649	31334965	981	1.7889e-09
SAPCD1	6	31720576	31742628	80	2.1036e-06
SIM1	6	100822891	100922805	334	1.0338e-07
ASCC3	6	100946070	101339248	1339	7.3096e-07
TMEM106B	7	12240867	12292993	388	9.8651e-08
CACNA2D1	7	81565760	82083114	2131	3.6267e-07
PCLO	7	82373329	82802246	1531	1.8321e-08
THAP5	7	108184987	108220194	96	2.1845e-06
CHD7	8	61581337	61789465	616	7.896e-11
PAX5	9	36823272	37044103	1027	1.2437e-06
ZCCHC7	9	37110536	37368146	553	3.9762e-07
FAM120A	9	96204004	96338397	484	1.9699e-06
HNRNPH3	10	70080931	70112948	87	7.1325e-07
RUFY2	10	70090864	70177051	223	6.3862e-07
DNA2	10	70163821	70241879	339	5.5734e-07
AP3M1	10	75871524	75920821	139	2.7123e-06
SORCS3	10	106390859	107034993	2589	1.7104e-11
DCDC1	11	30841916	31401357	1264	1.4934e-09
DNAJC24	11	31381387	31463396	195	2.3818e-06
PAX6	11	31796340	31849509	124	3.0128e-10
MED19	11	57461186	57489693	64	1.8612e-06
FEN1	11	61550109	61574716	46	3.976e-07
FADS2	11	61550452	61644826	269	1.1774e-08
FADS1	11	61557099	61606790	112	7.4892e-08
GRM5	11	88227744	88809113	2282	6.9842e-08
DRD2	11	113270318	113356413	312	2.1543e-09
CTDSP2	12	58203710	58250522	96	9.0009e-07
LRFN5	14	42066773	42383752	1357	1.0585e-06
SYNE2	14	64309683	64703165	1341	1.9333e-06
ESR2	14	64540950	64814830	951	5.3691e-10
MTHFD1	14	64844749	64936722	331	8.1704e-07
DLST	14	75338594	75380448	145	1.0188e-06
BAG5	14	104012881	104039168	70	4.361e-07
KLC1	14	104018233	104177888	525	8.7595e-07
APOPT1	14	104019299	104083860	223	4.2952e-07
RBFOX1	16	6059095	7773340	13605	1.9985e-08
SHISA9	16	12985477	13344272	1880	9.9994e-11
SYT4	18	40837843	40867615	82	2.8459e-07
DCC	18	49856542	51067784	6129	2.3007e-09
RAB27B	18	52375091	52572747	753	1.1726e-06
TCF4	18	52879562	53342018	1132	9.3112e-09
GRIK5	19	42492473	42583650	119	6.9515e-07
ZNF574	19	42562629	42595701	43	2.7508e-06
POU2F2	19	42580263	42710737	220	1.3446e-06
LPIN3	20	39959560	39999222	138	1.5391e-06
KCNB1	20	47970414	48109184	557	1.3699e-06
SLC25A17	22	41155634	41225403	153	5.2049e-07
EP300	22	41477790	41586081	274	1.4367e-06
RANGAP1	22	41631615	41692255	180	2.558e-07
ZC3H7B	22	41687526	41766151	193	1.567e-08
