## Supplementary Table S5 for "Stratifying depression by neuroticism: revisiting a diagnostic tradition using GWAS data"

### Sheet: Table S5. GWAS Catalog
Table S6. GWAS catalogue lookup for gene sets associated with Depression only, Neuroticism only, and both traits
Association	GeneSet	N	n	P-value	adjusted P	genes
Depression only	N-glycan levels	7	3	1.1e-11	1.19e-08	HNF1A, C12orf43, OASL
	C-reactive protein levels	29	3	7.41e-09	2.66e-06	HNF1A, C12orf43, OASL
	C-reactive protein	29	3	7.41e-09	2.66e-06	HNF1A, C12orf43, OASL
	Liver enzyme levels	19	2	4.5e-07	0.000121	HNF1A, C12orf43
	Very long-chain saturated fatty acid levels (fatty acid 20:0)	28	2	1.52e-06	0.000327	HNF1A, C12orf43
	Coronary heart disease	77	2	3.3e-05	0.00323	HNF1A, C12orf43
	Daytime sleep phenotypes	186	2	0.000451	0.0211	FH, KMO
Neuroticism only	Idiopathic pulmonary fibrosis	11	5	7.47e-10	5.31e-07	CRHR1, SPPL2C, MAPT, STH, KANSL1
	Blood protein levels	669	27	1.46e-09	5.31e-07	PRKCA, GSS, MYH7B, TRPC4AP, EDEM2, UQCC1, SPAG4, CPNE1, NFS1, PHF20, PLCL2, SCAND3, TRIM27, C6orf100, OR2W1, OR2J2, OR14J1, OR5V1, OR12D3, OR11A1, OR10C1, OR2H1, MAS1L, UBD, GABBR1, FDFT1, CTSB
	Immunoglobulin light chain (AL) amyloidosis	12	5	1.48e-09	5.31e-07	PRR14, FBRS, SRCAP, RNF40, BCL7C
	Intracranial volume	7	4	3.24e-09	8.71e-07	CRHR1, MAPT, STH, CENPW
	Parkinson's disease	127	11	1.71e-08	3.68e-06	STX1B, PRSS53, BCKDK, PLEKHM1, CRHR1, SPPL2C, MAPT, STH, KANSL1, NSF, WNT3
	Retinal vascular caliber	18	5	2.81e-08	5.05e-06	SOX7, SOX7, PINX1, XKR6, MTMR9, GATA4
	Bone ultrasound measurement (broadband ultrasound attenuation)	20	5	5.77e-08	8.87e-06	CLDN23, MFHAS1, PPP1R3B, XKR6, MTMR9
	Intraocular pressure	24	5	1.93e-07	2.6e-05	SPI1, RAPSN, AGBL2, NUP160, PTPRJ
	Subcortical brain region volumes	15	4	4.31e-07	5.1e-05	CRHR1, MAPT, STH, CENPW
	Response to metformin (IC50)	7	3	4.94e-07	5.1e-05	STX1B, STX4, ZNF668, ZNF668
	Social communication problems	28	5	5.21e-07	5.1e-05	TRIM27, OR2W1, OR2J2, OR5V1, OR12D3
	Sense of smell	17	4	8.71e-07	7.53e-05	KANSL1, LRRC37A, LRRC37A2, NSF
	HDL cholesterol	151	10	9.6e-07	7.53e-05	LRP4, NR1H3, MADD, MYO1H, KCTD10, UBE3B, MMAB, MVK, MSL2, PPP1R3B
	QRS complex (Cornell)	8	3	9.79e-07	7.53e-05	GSS, MYH7B, EDEM2
	Joint mobility (Beighton score)	34	5	1.76e-06	0.000126	CRHR1, PPP1R3B, TNKS, MSRA, XKR6
	C-reactive protein levels or triglyceride levels (pleiotropy)	27	4	1.04e-05	0.000689	ARNTL, MSL2, PPP1R3B, CTSB
	Systemic lupus erythematosus	194	10	1.09e-05	0.000689	ITGAM, ITGAX, GTF2IRD1, PINX1, XKR6, MTMR9, SLC35G5, C8orf12, FAM167A, BLK
	D-dimer levels	14	3	1.33e-05	0.000795	LRP4, C11orf49, PTPRJ
	Facial pigmentation	6	2	2.59e-05	0.0014	RALY, ASIP
	Possible neuropathic pain in post total joint replacement surgery for osteoarthritis	6	2	2.59e-05	0.0014	C16orf95, PRKCA
	Schizophrenia	450	15	4.27e-05	0.00211	ARNTL, RGS6, AGBL1, ZNF804A, PPP2R3A, MSL2, PCCB, STAG1, SLC35G2, NCK1, UBD, GABBR1, GRM3, TNKS, MSRA
	Alzheimer's disease in APOE e4- carriers	36	4	4.48e-05	0.00211	CRHR1, MAPT, KANSL1, WNT3
	Skin sensitivity to sun	7	2	4.5e-05	0.00211	RALY, ASIP
	Fasting glucose-related traits (interaction with BMI)	37	4	5.13e-05	0.0023	MADD, OR4S1, PPP1R3B, GLIS3
	Anticoagulant levels	8	2	7.14e-05	0.00287	MYH7B, PPP2R3A
	Skin colour saturation	8	2	7.14e-05	0.00287	RALY, ASIP
	Multiple system atrophy	21	3	7.47e-05	0.00287	CRHR1, MAPT, WNT3
	Nicotine dependence	21	3	7.47e-05	0.00287	UBD, GABBR1, GLIS3
	Barrett's esophagus	9	2	0.000106	0.00385	MSRA, BLK
	Melanoma	43	4	0.000107	0.00385	RALY, ASIP, PIGU, MYH7B
	Bone mineral density (hip)	24	3	0.000129	0.00449	ARHGAP1, LRP4, CRHR1
	Cognitive function	72	5	0.000144	0.00485	ARHGAP27, PLEKHM1, KANSL1, LRRC37A, WNT3
	QRS complex (12-leadsum)	11	2	0.000205	0.0067	MAPT, PRKCA
	Interstitial lung disease	12	2	0.000272	0.0086	PTPMT1, MAPT
	Platelet aggregation	13	2	0.00035	0.0102	TRIM27, SGCZ
	Food addiction	13	2	0.00035	0.0102	PRKCA, CENPW
	Nasopharyngeal carcinoma	13	2	0.00035	0.0102	UBD, GABBR1
	Body mass index	335	11	0.000366	0.0104	ARNTL, CELF1, NDUFS3, MTCH2, GALNT16, KAT8, STAG1, NCK1, FBXL17, FOXP2, SGCZ
	Myopia (pathological)	32	3	0.000408	0.0113	PPP1R3B, MSRA, GATA4
	Mitral valve prolapse	15	2	0.000548	0.0148	PCNX, SIPA1L1
	Heschl's gyrus morphology	35	3	0.000579	0.0152	PCNX, PRKCA, FDFT1
	Barrett's esophagus or Esophageal adenocarcinoma	17	2	0.000806	0.0202	MSRA, BLK
	Fibrinogen levels	67	4	0.000869	0.0213	ACTN1, PPP2R3A, PCCB, PPP1R3B
	Triglycerides	103	5	0.000994	0.0238	CTF1, MSL2, PINX1, XKR6, SLC35G5
	Fibrinogen	41	3	0.00106	0.0246	ACTN1, MSL2, PCCB
	Daytime sleep phenotypes	186	7	0.00111	0.0246	SCAND3, TRIM27, C6orf100, OR2J2, OR5V1, OR12D3, OR12D2
	Bone mineral density (Ward's triangle area)	19	2	0.00113	0.0246	PTPMT1, TNKS
	Aluminium levels	19	2	0.00113	0.0246	GTF2IRD1, PPP1R3B
	Nose size	42	3	0.00117	0.0246	PPP1R3B, TNKS, MSRA
	Immunoglobulin A	20	2	0.00132	0.0268	ATG13, CKAP5
	Psoriasis vulgaris	44	3	0.00139	0.0277	FBXL19, PRSS53, PLCL2
	Loneliness (linear analysis)	21	2	0.00153	0.0283	AGBL1, ZNF804A
	Systemic lupus erythematosus and Systemic sclerosis	21	2	0.00153	0.0283	ITGAM, BLK
	C-reactive protein levels or HDL-cholesterol levels (pleiotropy)	21	2	0.00153	0.0283	STAG1, PPP1R3B
	Hemostatic factors and hematological phenotypes	21	2	0.00153	0.0283	GSS, EDEM2
	Kawasaki disease	22	2	0.00175	0.0289	FAM167A, BLK
	Obesity (early onset extreme)	22	2	0.00175	0.0289	TNKS, MSRA
	Psoriatic arthritis	22	2	0.00175	0.0289	FBXL19, PRSS53
	Smoking behavior	23	2	0.002	0.0317	ACTN1, BBX
	Fasting glucose-related traits	23	2	0.002	0.0317	MADD, GLIS3
	Gut microbiota (beta diversity)	24	2	0.00227	0.0344	SOX7, SOX7, PINX1
	Psoriasis	87	4	0.00278	0.0384	FBXL19, STX1B, PRSS53, PLCL2
	Triglyceride levels	56	3	0.00339	0.044	CTF1, MSL2, PINX1
	Blood pressure (smoking interaction)	28	2	0.00355	0.045	PPP1R3A, FOXP2
	Neuroticism	28	2	0.00355	0.045	PAFAH1B1, XKR6
	Height	499	12	0.00378	0.0471	PSMC3, PTPRJ, PRKCA, MMP24, UQCC1, CEP250, CPNE1, PHF20, PCCB, STAG1, UBD, CENPW
	C-reactive protein levels	29	2	0.00393	0.0471	RGS6, PPP1R3B
Both	Blood protein levels	669	37	1.05e-20	1.13e-17	BTN3A3, BTN2A1, BTN1A1, HMGN4, ABT1, ZNF322, HIST1H2BL, HIST1H2AI, HIST1H3H, HIST1H2AJ, HIST1H2BM, HIST1H4J, HIST1H4K, HIST1H2AK, HIST1H2BN, HIST1H2AL, HIST1H1B, HIST1H3I, HIST1H4L, HIST1H2AM, HIST1H2BO, OR2B2, ZNF165, ZSCAN16, ZKSCAN8, ZSCAN9, NKAPL, PGBD1, ZSCAN31, ZKSCAN3, ZSCAN12, ZSCAN23, GPX6, SCAND3, TRIM27, OR2J3, OR2J2
	Schizophrenia	450	28	2.45e-17	1.32e-14	CKB, TRMT61A, BAG5, KLC1, APOPT1, XRCC3, ZFYVE21, PPP1R13B, TCF4, VRK2, FANCL, EP300, L3MBTL2, CHADL, RANGAP1, SREBF2, MEF2C, SLC17A1, SLC17A3, BTN3A2, BTN2A2, BTN3A1, HIST1H2BJ, HIST1H2AG, PRSS16, POM121L2, ZNF184, NKAPL
	Iron status biomarkers	20	7	3.08e-12	1.11e-09	LRRC16A, SCGN, SLC17A1, TRIM38, HFE, BTN1A1, HIST1H2BJ
	Glaucoma	8	3	3.7e-07	9.96e-05	DNAJC24, ELP4, RBFOX1
	Retinal arteriolar caliber	6	2	1.25e-05	0.0027	TMEM161B, MEF2C
	Coffee consumption (cups per day)	19	3	1.9e-05	0.00341	SSH2, EFCAB5, NSRP1
	Epilepsy	8	2	3.46e-05	0.00507	VRK2, FANCL
	Urate levels in overweight individuals	44	4	3.79e-05	0.00507	LRRC16A, SLC17A4, SLC17A1, SLC17A3
	Autism spectrum disorder, attention deficit-hyperactivity disorder, bipolar disorder, major depressive disorder, and schizophrenia (combined)	45	4	4.24e-05	0.00507	SLC45A1, RERE, ENO1, TCF4
	Uric acid levels	24	3	5.04e-05	0.00542	LRRC16A, SCGN, SLC17A1
	Optic disc area	26	3	6.99e-05	0.00607	IMMP1L, ELP4, PAX6
	Hirschsprung disease	10	2	7.32e-05	0.00607	VRK2, FANCL
	Renal underexcretion gout	10	2	7.32e-05	0.00607	HIST1H2BF, HIST1H4E
	Gout	53	4	9.41e-05	0.00673	RBFOX1, SLC17A1, HIST1H2BF, HIST1H4E
	Social communication problems	28	3	9.45e-05	0.00673	TRIM27, OR2J3, OR2J2
	QRS complex (12-leadsum)	11	2	0.0001	0.00673	EFCAB5, NSRP1
	Urate levels in lean individuals	36	3	0.000258	0.0163	HIST1H2AA, SLC17A4, SLC17A1
	Myopia	72	4	0.000402	0.0241	LRFN5, RBFOX1, PGBD1, ZSCAN31
	Red blood cell traits	80	4	0.000653	0.0338	EIF5, SLC17A1, SLC17A3, HFE
	Hematocrit	21	2	0.000757	0.0338	HFE, HIST1H1T
	Cardiovascular disease risk factors	21	2	0.000757	0.0338	SLC17A4, HFE
	Intelligence	48	3	0.000785	0.0338	GYPC, MEF2C, PAX5
	Lung function (FEV1/FVC)	50	3	0.000916	0.038	EFCAB5, ZKSCAN3, ASTN2
	Daytime sleep phenotypes	186	6	0.0012	0.0432	GPX6, SCAND3, TRIM27, OR2J1, OR2J3, OR2J2
	Mean platelet volume	56	3	0.0014	0.0468	TAOK1, MEF2C, LRRC16A
	HIV-1 susceptibility	26	2	0.00143	0.0468	PAX5, ZCCHC7
